# Cohesin-dependent and independent mechanisms support chromosomal contacts between promoters and enhancers

**DOI:** 10.1101/2020.02.10.941989

**Authors:** Michiel J. Thiecke, Gordana Wutz, Matthias Muhar, Wen Tang, Stephen Bevan, Valeriya Malysheva, Roman Stocsits, Tobias Neumann, Johannes Zuber, Peter Fraser, Stefan Schoenfelder, Jan-Michael Peters, Mikhail Spivakov

**Affiliations:** Nuclear Dynamics Programme, Babraham Institute, Cambridge CB22 3AT, UK; Research Institute of Molecular Pathology, Vienna Biocenter, Vienna, Austria.; MRC London Institute of Medical Sciences, London W12 0NN, UK; Institute of Clinical Sciences, Faculty of Medicine, Imperial College, London W12 0NN, UK; Department of Biological Science, Florida State University, Tallahassee, FL 32301; Epigenetics Programme, Babraham Institute, Cambridge CB22 3AT, UK

**Keywords:** Cohesin, CTCF, promoter capture Hi-C, SLAM-seq, promoter-enhancer interactions, transcriptional regulation

## Abstract

It is currently assumed that 3D chromosomal organisation plays a central role in transcriptional control. However, recent evidence shows that steady-state transcription of only a minority of genes is affected by depletion of architectural proteins such as cohesin and CTCF. Here, we have used Capture Hi-C to interrogate the dynamics of chromosomal contacts of all human gene promoters upon rapid architectural protein degradation. We show that promoter contacts lost in these conditions tend to be long-range, with at least one interaction partner localising in the vicinity of topologically associated domain (TAD) boundaries. In contrast, many shorter-range chromosomal contacts, particularly those that connect active promoters with each other and with active enhancers remain unaffected by cohesin and CTCF depletion. We demonstrate that the effects of cohesin depletion on nascent transcription can be explained by changes in the connectivity of their enhancers. Jointly, these results provide a mechanistic explanation to the limited, but consistent effects of cohesin and CTCF on steady-state transcription and point towards the existence of alternative enhancer-promoter pairing mechanisms that are independent of these proteins.
