## Supplementary tables for "Cohesin-dependent and independent mechanisms support chromosomal contacts between promoters and enhancers": TableS1.xlsx

### Sheet: S1A - Unmerged_terms
Thiecke/Wutz et al. Table S1. GO term enrichment analysis of genes showing differential nascent transcription upon SCC1 depletion
(A) Unmerged terms (see next tab for merged terms)
GOID	TERM	nUp	nDown	maxFDR
GO:0065007	biological regulation	278	NA	0.00167695
GO:0007049	cell cycle	73	NA	1.30854e-07
GO:0022402	cell cycle process	60	NA	1.51284e-05
GO:0051301	cell division	18	NA	0.00986658
GO:0016043	cellular component organization	170	NA	0.00088027
GO:0071840	cellular component organization or biogenesis	170	NA	0.00668199
GO:0070887	cellular response to chemical stimulus	105	NA	4.77867e-07
GO:0071310	cellular response to organic substance	88	NA	3.69086e-06
GO:0051716	cellular response to stimulus	186	NA	0.0057242
GO:0007059	chromosome segregation	21	NA	0.00433822
GO:0007010	cytoskeleton organization	54	NA	0.000501375
GO:1902850	microtubule cytoskeleton organization involved in mitosis	15	NA	0.000250079
GO:0000278	mitotic cell cycle	53	NA	2.21013e-07
GO:1903047	mitotic cell cycle process	48	NA	2.60148e-07
GO:0140014	mitotic nuclear division	21	NA	0.000449325
GO:0007052	mitotic spindle organization	12	NA	0.0069629
GO:0051253	negative regulation of RNA metabolic process	49	NA	0.00447296
GO:0031327	negative regulation of cellular biosynthetic process	53	NA	0.00691698
GO:2000113	negative regulation of cellular macromolecule biosynthetic process	51	NA	0.00633209
GO:0031324	negative regulation of cellular metabolic process	84	NA	1.47571e-05
GO:0048523	negative regulation of cellular process	140	NA	6.81643e-07
GO:0010558	negative regulation of macromolecule biosynthetic process	52	NA	0.00544177
GO:0051172	negative regulation of nitrogen compound metabolic process	81	NA	5.07485e-06
GO:0045934	negative regulation of nucleobase-containing compound metabolic process	52	NA	0.00530755
GO:0000122	negative regulation of transcription by RNA polymerase II	37	NA	0.000517867
GO:0098813	nuclear chromosome segregation	19	NA	0.00349201
GO:0000280	nuclear division	23	NA	0.00850571
GO:0006996	organelle organization	124	NA	6.47411e-06
GO:0051252	regulation of RNA metabolic process	103	NA	0.000137343
GO:0009889	regulation of biosynthetic process	114	NA	8.19852e-05
GO:0051726	regulation of cell cycle	60	NA	1.48531e-08
GO:0010564	regulation of cell cycle process	45	NA	1.36032e-07
GO:0031326	regulation of cellular biosynthetic process	113	NA	5.37678e-05
GO:0051128	regulation of cellular component organization	77	NA	0.00407322
GO:2000112	regulation of cellular macromolecule biosynthetic process	104	NA	0.00043644
GO:0031323	regulation of cellular metabolic process	167	NA	1.1374e-07
GO:0050794	regulation of cellular process	256	NA	5.30401e-05
GO:0010556	regulation of macromolecule biosynthetic process	106	NA	0.000426452
GO:0007346	regulation of mitotic cell cycle	37	NA	1.05836e-05
GO:0051171	regulation of nitrogen compound metabolic process	157	NA	3.17845e-06
GO:0019219	regulation of nucleobase-containing compound metabolic process	113	NA	2.70309e-05
GO:0033043	regulation of organelle organization	48	NA	0.00872263
GO:0080090	regulation of primary metabolic process	167	NA	4.04863e-08
GO:0009628	response to abiotic stimulus	43	NA	0.000300011
GO:0042221	response to chemical	123	NA	2.89151e-06
GO:0010033	response to organic substance	95	NA	1.95347e-05
GO:1901700	response to oxygen-containing compound	45	NA	0.00880653
GO:0050896	response to stimulus	219	NA	0.00074849
GO:0006950	response to stress	117	NA	0.000148676
GO:0044260	cellular macromolecule metabolic process	199	149	0.00758942
GO:0033554	cellular response to stress	69	48	0.00758942
GO:0043170	macromolecule metabolic process	220	159	0.00758942
GO:0048519	negative regulation of biological process	156	106	0.00758942
GO:0060548	negative regulation of cell death	36	31	0.00758942
GO:0010629	negative regulation of gene expression	69	59	0.00758942
GO:0010605	negative regulation of macromolecule metabolic process	94	67	0.00758942
GO:0009892	negative regulation of metabolic process	99	71	0.00758942
GO:0050789	regulation of biological process	269	173	0.00758942
GO:0010468	regulation of gene expression	124	90	0.00758942
GO:0060255	regulation of macromolecule metabolic process	163	113	0.00758942
GO:0019222	regulation of metabolic process	184	123	0.00758942
GO:0006401	RNA catabolic process	NA	34	3.40998e-14
GO:0016070	RNA metabolic process	NA	105	1.20133e-11
GO:0006396	RNA processing	NA	34	3.68793e-05
GO:0006614	SRP-dependent cotranslational protein targeting to membrane	NA	24	8.48562e-21
GO:0043604	amide biosynthetic process	NA	44	7.22769e-14
GO:0042886	amide transport	NA	45	0.00249397
GO:0006915	apoptotic process	NA	46	8.21532e-05
GO:0019439	aromatic compound catabolic process	NA	38	1.69916e-10
GO:0009058	biosynthetic process	NA	122	6.99273e-09
GO:0008219	cell death	NA	53	1.52896e-05
GO:0008283	cell proliferation	NA	42	0.00156518
GO:0043603	cellular amide metabolic process	NA	48	1.59353e-11
GO:0006725	cellular aromatic compound metabolic process	NA	117	7.74862e-08
GO:0044249	cellular biosynthetic process	NA	121	2.16293e-09
GO:0044248	cellular catabolic process	NA	57	0.000958212
GO:0044085	cellular component biogenesis	NA	68	0.0036546
GO:0051641	cellular localization	NA	65	0.00268235
GO:0034645	cellular macromolecule biosynthetic process	NA	103	2.54198e-09
GO:0044265	cellular macromolecule catabolic process	NA	41	5.85913e-06
GO:0070727	cellular macromolecule localization	NA	50	0.000311098
GO:0044237	cellular metabolic process	NA	184	2.50143e-09
GO:0044271	cellular nitrogen compound biosynthetic process	NA	107	4.51411e-11
GO:0044270	cellular nitrogen compound catabolic process	NA	38	9.40907e-11
GO:0034641	cellular nitrogen compound metabolic process	NA	127	8.89755e-09
GO:0009987	cellular process	NA	232	0.000186133
GO:0034613	cellular protein localization	NA	49	0.000638473
GO:0044267	cellular protein metabolic process	NA	104	6.25175e-06
GO:0071453	cellular response to oxygen levels	NA	12	0.00725053
GO:0006613	cotranslational protein targeting to membrane	NA	24	5.97785e-20
GO:0002181	cytoplasmic translation	NA	11	0.000114361
GO:0051649	establishment of localization in cell	NA	53	0.00461421
GO:0045184	establishment of protein localization	NA	48	0.000424294
GO:0072599	establishment of protein localization to endoplasmic reticulum	NA	25	4.16891e-20
GO:0090150	establishment of protein localization to membrane	NA	31	9.85704e-15
GO:0072594	establishment of protein localization to organelle	NA	34	4.05449e-11
GO:0010467	gene expression	NA	116	1.26161e-10
GO:0046700	heterocycle catabolic process	NA	38	8.51437e-11
GO:0046483	heterocycle metabolic process	NA	117	5.57276e-08
GO:0044419	interspecies interaction between organisms	NA	36	4.28524e-11
GO:0006886	intracellular protein transport	NA	38	2.06334e-05
GO:0046907	intracellular transport	NA	49	0.000592954
GO:0051179	localization	NA	120	0.000263631
GO:0006402	mRNA catabolic process	NA	33	1.37473e-14
GO:0016071	mRNA metabolic process	NA	44	1.91044e-12
GO:0009059	macromolecule biosynthetic process	NA	103	1.56594e-08
GO:0009057	macromolecule catabolic process	NA	42	0.000236572
GO:0033036	macromolecule localization	NA	63	0.00162634
GO:0000462	maturation of SSU-rRNA from tricistronic rRNA transcript (SSU-rRNA, 5.8S rRNA, LSU-rRNA)	NA	6	0.00609634
GO:0008152	metabolic process	NA	186	5.1628e-07
GO:0051704	multi-organism process	NA	49	0.000188033
GO:0034660	ncRNA metabolic process	NA	26	3.14706e-05
GO:0034470	ncRNA processing	NA	21	2.29428e-05
GO:0043069	negative regulation of programmed cell death	NA	25	0.00604949
GO:0006807	nitrogen compound metabolic process	NA	168	2.17602e-06
GO:0071705	nitrogen compound transport	NA	50	0.00177982
GO:0000956	nuclear-transcribed mRNA catabolic process	NA	27	2.07071e-15
GO:0000184	nuclear-transcribed mRNA catabolic process, nonsense-mediated decay	NA	24	2.94109e-18
GO:0090304	nucleic acid metabolic process	NA	107	6.64416e-09
GO:0034655	nucleobase-containing compound catabolic process	NA	38	9.98946e-12
GO:0006139	nucleobase-containing compound metabolic process	NA	116	1.64873e-08
GO:1901361	organic cyclic compound catabolic process	NA	38	6.10531e-10
GO:1901360	organic cyclic compound metabolic process	NA	119	1.8516e-07
GO:1901576	organic substance biosynthetic process	NA	122	3.108e-09
GO:0071704	organic substance metabolic process	NA	181	4.96495e-07
GO:0071702	organic substance transport	NA	59	0.000129735
GO:1901566	organonitrogen compound biosynthetic process	NA	57	2.04239e-07
GO:1901564	organonitrogen compound metabolic process	NA	121	0.00160482
GO:0043043	peptide biosynthetic process	NA	41	1.48452e-14
GO:0006518	peptide metabolic process	NA	45	4.71087e-14
GO:0015833	peptide transport	NA	45	0.00157273
GO:0009893	positive regulation of metabolic process	NA	73	0.00397777
GO:0044238	primary metabolic process	NA	174	1.73596e-06
GO:0012501	programmed cell death	NA	49	8.20859e-05
GO:0070972	protein localization to endoplasmic reticulum	NA	25	6.5514e-18
GO:0072657	protein localization to membrane	NA	33	5.47228e-09
GO:0033365	protein localization to organelle	NA	37	5.61797e-07
GO:0019538	protein metabolic process	NA	108	0.000226733
GO:0006605	protein targeting	NA	31	1.4047e-11
GO:0045047	protein targeting to ER	NA	25	1.51973e-20
GO:0006612	protein targeting to membrane	NA	25	2.17336e-14
GO:0015031	protein transport	NA	45	0.00085434
GO:0016072	rRNA metabolic process	NA	21	6.78292e-09
GO:0006364	rRNA processing	NA	19	1.66045e-08
GO:0010941	regulation of cell death	NA	42	0.00031511
GO:0042127	regulation of cell proliferation	NA	38	0.0012595
GO:0080135	regulation of cellular response to stress	NA	25	0.00587889
GO:0050793	regulation of developmental process	NA	52	0.00149777
GO:0043067	regulation of programmed cell death	NA	38	0.00210984
GO:0036293	response to decreased oxygen levels	NA	15	0.000653299
GO:0001666	response to hypoxia	NA	15	0.000541407
GO:0070482	response to oxygen levels	NA	15	0.0012652
GO:0022618	ribonucleoprotein complex assembly	NA	18	2.92181e-06
GO:0022613	ribonucleoprotein complex biogenesis	NA	34	4.32475e-14
GO:0071826	ribonucleoprotein complex subunit organization	NA	19	1.19268e-06
GO:0000027	ribosomal large subunit assembly	NA	7	0.000214798
GO:0042273	ribosomal large subunit biogenesis	NA	11	5.29815e-06
GO:0042274	ribosomal small subunit biogenesis	NA	11	2.66909e-06
GO:0042255	ribosome assembly	NA	12	8.65016e-08
GO:0042254	ribosome biogenesis	NA	28	3.88711e-14
GO:0044403	symbiont process	NA	36	3.12965e-12
GO:0006412	translation	NA	41	2.41847e-15
GO:0006413	translational initiation	NA	26	9.66987e-16
GO:0019080	viral gene expression	NA	26	7.68834e-15
GO:0016032	viral process	NA	34	5.5591e-12
GO:0019083	viral transcription	NA	26	7.22201e-16

### Sheet: S1B - Merged_terms
Thiecke/Wutz et al. Table S1. GO term enrichment analysis of genes showing differential nascent transcription upon SCC1 depletion
(B) Merged terms
GOID	TERM	nUp	nDown	maxFDR
GO:0065007	biological regulation	278		0.00167695
GO:0007049/GO:0022402	cell cycle/cell cycle process	73/60		1.51284e-05
GO:0051301	cell division	18		0.00986658
GO:0016043/GO:0071840	cellular component organization/or biogenesis	170/170		0.00668199
GO:0070887/GO:0071310/GO:0051716	cellular response to chemical stimulus/organic substance/stimulus	105/88/186		0.0057242
GO:0007059	chromosome segregation	21		0.00433822
GO:0007010/GO:1902850	cytoskeleton organization/microtubule cytoskeleton organization involved in mitosis	54/15		0.000501375
GO:0000278/GO:1903047/GO:0140014/GO:0007052/GO:0007346	mitotic cell cycle/process/mitotic nuclear division/mitotic nuclear division/mitotic spindle organization/regulation of mitotic cell cycle	53/48/21/12/37		0.0069629
GO:0051253	negative regulation of RNA metabolic process	49		0.00447296
GO:0031327/GO:2000113/GO:0031324/GO:0010558	negative regulation of cellular biosynthetic process/cellular macromolecule biosynthetic process/cellular metabolic process/macromolecule biosynthetic process	53/51/84/52		0.00691698
GO:0048523	negative regulation of cellular process	140		6.81643e-07
GO:0051172/GO:0051171	negative/regulation of nitrogen compound metabolic process	81/157		5.07485e-06
GO:0045934/GO:0019219	negative/regulation of nucleobase-containing compound metabolic process	52/113		0.00530755
GO:0000122	negative regulation of transcription by RNA polymerase II	37		0.000517867
GO:0098813	nuclear chromosome segregation	19		0.00349201
GO:0000280	nuclear division	23		0.00850571
GO:0006996/GO:0033043	organelle organization/regulation of	124/48		0.00872263
GO:0051252	regulation of RNA metabolic process	103		0.000137343
GO:0009889	regulation of biosynthetic process	114		8.19852e-05
GO:0051726/GO:0010564	regulation of cell cycle/process	60/45		1.36032e-07
GO:0031326	regulation of cellular biosynthetic process	113		5.37678e-05
GO:0051128	regulation of cellular component organization	77		0.00407322
GO:2000112/GO:0010556	regulation of cellular macromolecule biosynthetic process/macromolecule biosynthetic process	104/106		0.00043644
GO:0031323/GO:0080090	regulation of cellular metabolic process/primary metabolic process	167/167		1.1374e-07
GO:0050794	regulation of cellular process	256		5.30401e-05
GO:0042221	response to chemical	123		2.89151e-06
GO:0010033	response to organic substance	95		1.95347e-05
GO:1901700	response to oxygen-containing compound	45		0.00880653
GO:0050896/GO:0009628	response to stimulus/abiotic stimulus	219/43		0.000300011
GO:0044260/GO:0043170	cellular/macromolecule metabolic process	199/220	149/159	0.00758942
GO:0033554/GO:0006950	cellular/response to stress	69/117	48	0.00758942
GO:0048519	negative regulation of biological process	156	106	0.00758942
GO:0060548	negative regulation of cell death	36	31	0.00758942
GO:0010629	negative regulation of gene expression	69	59	0.00758942
GO:0009892/GO:0019222	negative/regulation of metabolic process	99/184	71/123	0.00758942
GO:0050789	regulation of biological process	269	173	0.00758942
GO:0010468	regulation of gene expression	124	90	0.00758942
GO:0060255/GO:0010605	negative/regulation of macromolecule metabolic process	163/94	113/67	0.00758942
GO:0006401	RNA catabolic process		34	3.40998e-14
GO:0016070	RNA metabolic process		105	1.20133e-11
GO:0006396	RNA processing		34	3.68793e-05
GO:0006614/GO:0006613	SRP-dependent/cotranslational protein targeting to membrane		24/24	5.97785e-20
GO:0043604/GO:0044249/GO:0009058	amide/cellular/biosynthetic process		44/121/122	6.99273e-09
GO:0042886	amide transport		45	0.00249397
GO:0006915/GO:0008219	apoptotic process/cell death		46/53	8.21532e-05
GO:0019439	aromatic compound catabolic process		38	1.69916e-10
GO:0008283	cell proliferation		42	0.00156518
GO:0043603	cellular amide metabolic process		48	1.59353e-11
GO:0006725	cellular aromatic compound metabolic process		117	7.74862e-08
GO:0044248	cellular catabolic process		57	0.000958212
GO:0044085	cellular component biogenesis		68	0.0036546
GO:0051641	cellular localization		65	0.00268235
GO:0034645	cellular macromolecule biosynthetic process		103	2.54198e-09
GO:0044265	cellular macromolecule catabolic process		41	5.85913e-06
GO:0070727	cellular macromolecule localization		50	0.000311098
GO:0044271/GO:0044270	cellular nitrogen compound biosynthetic process/catabolic process		107/38	9.40907e-11
GO:0034641/GO:0006807	cellular/nitrogen compound metabolic process		127/168	2.17602e-06
GO:0009987/GO:0044237	cellular process/metabolic process		232/184	0.000186133
GO:0034613	cellular protein localization		49	0.000638473
GO:0044267	cellular protein metabolic process		104	6.25175e-06
GO:0071453	cellular response to oxygen levels		12	0.00725053
GO:0002181	cytoplasmic translation		11	0.000114361
GO:0051649	establishment of localization in cell		53	0.00461421
GO:0045184/GO:0072599/GO:0090150/GO:0072594	establishment of protein localization/to endoplasmic reticulum/to membrane/to organelle		48/25/31/34	0.000424294
GO:0010467	gene expression		116	1.26161e-10
GO:0046700	heterocycle catabolic process		38	8.51437e-11
GO:0046483	heterocycle metabolic process		117	5.57276e-08
GO:0044419	interspecies interaction between organisms		36	4.28524e-11
GO:0046907/GO:0006886	intracellular transport/protein transport		49/38	0.000592954
GO:0051179	localization		120	0.000263631
GO:0006402	mRNA catabolic process		33	1.37473e-14
GO:0016071	mRNA metabolic process		44	1.91044e-12
GO:0009059/GO:0009057	macromolecule biosynthetic process/catabolic process		103/42	0.000236572
GO:0033036	macromolecule localization		63	0.00162634
GO:0000462	maturation of SSU-rRNA from tricistronic rRNA transcript (SSU-rRNA, 5.8S rRNA, LSU-rRNA)		6	0.00609634
GO:0044238/GO:0008152	primary/metabolic process		174/186	1.73596e-06
GO:0051704	multi-organism process		49	0.000188033
GO:0034660	ncRNA metabolic process		26	3.14706e-05
GO:0034470	ncRNA processing		21	2.29428e-05
GO:0043069	negative regulation of programmed cell death		25	0.00604949
GO:0071705	nitrogen compound transport		50	0.00177982
GO:0000956/GO:0000184	nuclear-transcribed mRNA catabolic process/nonsense-mediated decay		27/24	2.07071e-15
GO:0090304	nucleic acid metabolic process		107	6.64416e-09
GO:0006139/GO:0034655	nucleobase-containing compound metabolic process/catabolic process		116/38	1.64873e-08
GO:1901360/GO:1901361	organic cyclic compound metabolic process/catabolic process		119/38	1.8516e-07
GO:0071704/GO:1901576	organic substance metabolic process/biosynthetic process		181/122	4.96495e-07
GO:0071702	organic substance transport		59	0.000129735
GO:1901564/GO:1901566	organonitrogen compound metabolic process/biosynthetic process		121/57	0.00160482
GO:0006518/GO:0043043	peptide metabolic process/biosynthetic process		45/41	4.71087e-14
GO:0015833	peptide transport		45	0.00157273
GO:0009893	positive regulation of metabolic process		73	0.00397777
GO:0012501	programmed cell death		49	8.20859e-05
GO:0070972/GO:0072657/GO:0033365	protein localization to endoplasmic reticulum/to membrane/to organelle		25/33/37	5.61797e-07
GO:0019538	protein metabolic process		108	0.000226733
GO:0006605/GO:0045047/GO:0006612	protein targeting/to ER/to membrane		31/25/25	1.4047e-11
GO:0015031	protein transport		45	0.00085434
GO:0016072	rRNA metabolic process		21	6.78292e-09
GO:0006364	rRNA processing		19	1.66045e-08
GO:0010941/GO:0043067	regulation of cell death/programmed cell death		42/38	0.00210984
GO:0042127	regulation of cell proliferation		38	0.0012595
GO:0080135	regulation of cellular response to stress		25	0.00587889
GO:0050793	regulation of developmental process		52	0.00149777
GO:0070482/GO:0036293/GO:0001666	response to oxygen levels/decreased oxygen levels/hypoxia		15/15/15	0.0012652
GO:0022618/GO:0022613/GO:0071826	ribonucleoprotein complex assembly/biogenesis/subunit organization		18/34/19	2.92181e-06
GO:0000027/GO:0042273	ribosomal large subunit assembly/biogenesis		2020-11-07	0.000214798
GO:0042274	ribosomal small subunit biogenesis		11	2.66909e-06
GO:0042255/GO:0042254	ribosome assembly/biogenesis		12/28	8.65016e-08
GO:0044403	symbiont process		36	3.12965e-12
GO:0006412/GO:0006413	translation/translational initiation		41/26	2.41847e-15
GO:0019083/GO:0019080/GO:0016032	viral transcription/gene expression/process		26/26/34	5.5591e-12
