## Supplementary tables for "Cohesin-dependent and independent mechanisms support chromosomal contacts between promoters and enhancers": TableS2.xlsx

### Sheet: Sheet1
Thiecke/Wutz et al. Table S2. RNAi sequences used to generate WAPL/PDS5A/PDS5B triple knockdown.
WAPL	(50-CGGACUACCCUUAGCACAAtt-30)
PDS5A	(50- GCUCCAUAUACUUCCCAUGtt-30)
PDS5B	(50-GAGACGACUCUGAUCUUGUtt-30)
