## Supplementary tables for "Cohesin-dependent and independent mechanisms support chromosomal contacts between promoters and enhancers": TableS3.xlsx

### Sheet: S3A - gRNA probes
Thiecke/Wutz et al. Table S3A. gRNA probes for the CRISPRi experiment.
CRISPRi control gRNA	CACCGTAGCGAACGTGTCCGGCGT
NUAK1- promoter-1	CACCGGCCCGCGGTAGCTGCGAC
NUAK1- promoter-2	CACCGTTTGCCCACCTCCGATGG
NUAK1- enhancer-1	CACCGCGTAATGGCCTGCCAGCCC
NUAK1- enhancer-2	CACCGTCAGGGAGCCCAGCTTTG
NUAK1- enhancer-3	CACCGGCACTGCCATCAGACTGT
NUAK1- enhancer-4	CACCGTATTTGATAGCACAAAACG
NUAK1- enhancer-5	CACCGTCTGTGAGTAATCGACTG
NUAK1- enhancer-6	CACCGCCAAGGTGTAAACACCTT
SLC16A6-promoter-1	CACCGCCTTATTGGGAGCCTTTG
SLC16A6-promoter-2	CACCGCGCTGAGCGCAGCCAAGG
SLC16A6-enhancer-1	CACCGACAGAGGTGGTAATGAA
SLC16A6-enhancer-2	CACCGCCCTTCTTCTTCGGGAGA
SLC16A6-enhancer-3	CACCGTGCCTGATCAAAGTATGG
SLC16A6-enhancer-4	CACCGGTGAACAGTGCCATCTAG
SLC16A6-enhancer-5	CACCGAGAAGTCTGGCAACAGGA

### Sheet: S3B - RT-qPCR primers
Table S3B. qPCR primers used for gene expression quantitation
NUAK1-fw	CTCATTCGGCAAATCAGCAGCG
NUAK1-rev	CACCAGTGGTTGGCAATGTCCT
SLC16A6-fw	CGCTGTGTTTGCTTTCGCACCA
SLC16A6-rev	TTTTCGGTGACGCTGGTCCTCT
ACTB-fw	CACCATTGGCAATGAGCGGTTC
ACTB-rev	AGGTCTTTGCGGATGTCCACGT
GAPDH-fw	GTCTCCTCTGACTTCAACAGCG
GAPDH-rev	ACCACCCTGTTGCTGTAGCCAA
