## Supplementary tables for "Cohesin-dependent and independent mechanisms support chromosomal contacts between promoters and enhancers": TableS4.xlsx

### Sheet: A - GEO
Thiecke/Wutz et al. Table S4. ChIP-seq datasets used in the analysis
(A) Datasets downloaded from Cistrome / SRA (see tab B for ENCODE datasets)
Target	Publication	Pubmed ID	SRA ID
HJURP	Athwal et al., 2015	25788983	SRR1784850
HJURP	Athwal et al., 2015	25788983	SRR1784851
BDP1	Barski et al., 2010	20418881	SRR039063
GTF3C1	Barski et al., 2010	20418881	SRR039064
AFF4	Gardini et al., 2014	25201415	SRR1342222
AFF4	Gardini et al., 2014	25201415	SRR1342226
ELL2	Gardini et al., 2014	25201415	SRR1342230
ELL2	Gardini et al., 2014	25201415	SRR1342234
FOXK1	Grant et al., 2012	22740631	SRR518708
FOXK1	Grant et al., 2012	22740631	SRR518709
H3K4me1	Kuznetsova et al., 2015	26619937	SRR1593537
P300	Kuznetsova et al., 2015	26619937	SRR1593543
H3K27ac	Lai et al., 2015	26308897	SRR2002376
H3K79me3	Li et al., 2014	25417107	SRR1548387
H3K9ac	Li et al., 2014	25417107	SRR1548391
GTF2B	Liang et al., 2015	26527278	SRR2149249
GTF2B	Liang et al., 2015	26527278	SRR2149275
H3K4me3	Liang et al., 2015	26527278	SRR2149248
H3K4me3	Liang et al., 2015	26527278	SRR2149272
POLR2A	Liang et al., 2015	26527278	SRR2149274
BRD4	Liu et al., 2013	24360279	SRR1016020
H3ac	Liu et al., 2013	24360279	SRR1016021
H3K4me2	Liu et al., 2013	24360279	SRR058521
H4ac	Liu et al., 2013	24360279	SRR1016022
H3K27ac	Mendoza-Parra et al., 2016	27335635	SRR3090661
GABPA	Michaud et al., 2013	23539139	SRR332363
POLR2B	Michaud et al., 2013	23539139	SRR332367
THAP1	Michaud et al., 2013	23539139	SRR332362
YY1	Michaud et al., 2013	23539139	SRR332364
ZNF143	Michaud et al., 2013	23539139	SRR332361
HCFC1	Michaud et al., 2013	23539139	SRR332357
H3K4me1	Nilson et al., 2017	28977633	SRR5195229
H3K4me1	Nilson et al., 2017	28977633	SRR5195230
BRF1	Oler et al., 2010	20418882	SRR036646
BRF1	Oler et al., 2010	20418882	SRR036647
BRF2	Oler et al., 2010	20418882	SRR036648
GTF3C1	Oler et al., 2010	20418882	SRR036662
GTF3C1	Oler et al., 2010	20418882	SRR036663
PWWP2A	Pünzeler et al., 2017	28645917	SRR3175293
PWWP2A	Pünzeler et al., 2017	28645917	SRR3175294
RELA	Rao et al., 2011	21750107	SRR067999
LIN9	Sadasivam et al., 2012	22391450	SRR097890
MYBL2	Sadasivam et al., 2012	22391450	SRR097892
GATAD2A	Spruijt et al., 2016	27732854	SRR3321922
GATAD2B	Spruijt et al., 2016	27732854	SRR3321923
MBD3	Spruijt et al., 2016	27732854	SRR3321918
MBD3	Spruijt et al., 2016	27732854	SRR3321919
H3K9me3	Tchasovnikarova et al., 2015	26022416	SRR1646218
TASOR	Tchasovnikarova et al., 2017	28581500	SRR5296141
EMSY	Varier et al., 2016	26841866	SRR2968329
GATAD1	Varier et al., 2016	26841866	SRR2968331
BAP18	Vermeulen et al., 2010	20850016	SRR060524
BAP18	Vermeulen et al., 2010	20850016	SRR060530
GATAD1	Vermeulen et al., 2010	20850016	SRR060522
GATAD1	Vermeulen et al., 2010	20850016	SRR060528
H3K27me3	Vermeulen et al., 2010	20850016	SRR060537
LRWD1	Vermeulen et al., 2010	20850016	SRR060534
PHF8	Vermeulen et al., 2010	20850016	SRR060526
PHF8	Vermeulen et al., 2010	20850016	SRR060532
SGF29	Vermeulen et al., 2010	20850016	SRR060523
SGF29	Vermeulen et al., 2010	20850016	SRR060529
MYC	Walz et al., 2014	25043018	SRR765746
POL2RA	Walz et al., 2014	25043018	SRR765748
ZBTB17	Walz et al., 2014	25043018	SRR765747
RPA1	Zhang et al., 2017	28107649	SRR3091731
RPA2	Zhang et al., 2017	28107649	SRR3091729
RPA2	Zhang et al., 2017	28107649	SRR3091730
YY1	Zhang et al., 2016	26902152	SRR2059425
H3K27me3	Zhong et al., 2017	29268714	SRR5998761
H3K27me3	Zhong et al., 2017	29268714	SRR5998762
H3K27me3	Zhong et al., 2017	29268714	SRR5998763
H3K27me3	Zhong et al., 2017	29268714	SRR5998764
H3K27me3	Zhong et al., 2017	29268714	SRR5998765

### Sheet: B - ENCODE
Thiecke/Wutz et al. Table S4. ChIP-seq datasets used in the analysis
(B) Datasets downloaded from ENCODE project
Target	Lab	EncodeID
CHD2	Snyder	ENCFF000XBT
CHD2	Snyder	ENCFF000XBW
CTCF	Bernstein	ENCFF474UIC
CTCF	Bernstein	ENCFF163WNN
DEK	Snyder	ENCFF865GUF
DEK	Snyder	ENCFF312DGQ
EP300	Snyder	ENCFF000XJH
EP300	Snyder	ENCFF000XJJ
EZH2	Bernstein	ENCFF162NDI
EZH2	Bernstein	ENCFF081LSC
GTF2F1	Snyder	ENCFF000XEF
GTF2F1	Snyder	ENCFF000XEG
H2AFZ	Bernstein	ENCFF185PMC
H2AFZ	Bernstein	ENCFF645GVZ
H3K27ac	Bernstein	ENCFF440OOW
H3K27ac	Bernstein	ENCFF475KTC
H3K4me3	Bernstein	ENCFF821BHR
H3K4me3	Bernstein	ENCFF093KYN
H3K4me3	Bernstein	ENCFF286DPW
H3K4me3	Bernstein	ENCFF185UFB
H3K4me3	Stamatoyannopoulos	ENCFF871ZRW
H3K4me4	Stamatoyannopoulos	ENCFF959SHX
KAT2A	Snyder	ENCFF000XEB
KAT2A	Snyder	ENCFF000XED
MAFF	Snyder	ENCFF226KER
MAFF	Snyder	ENCFF002SPV
NFYB	Struhl	ENCFF000XIS
NFYB	Struhl	ENCFF000XIT
POLR2A	Myers	ENCFF452GJT
POLR2A	Myers	ENCFF713XOH
RAD21	Snyder	ENCFF000XKH
RAD21	Snyder	ENCFF000XKI
SMC3	Snyder	ENCFF000XLA
SMC3	Snyder	ENCFF000XLC
TBP	Snyder	ENCFF000XLX
TBP	Snyder	ENCFF000XLW
TCF7L2	Farnham	ENCFF000XMI
TCF7L2	Farnham	ENCFF000XMJ
UBTF	Snyder	ENCFF008CNQ
UBTF	Snyder	ENCFF850IFD
USF2	Snyder	ENCFF000XNC
USF2	Snyder	ENCFF000XND
ZHX1	Snyder	ENCFF917NVM
ZHX1	Snyder	ENCFF604LKK
ZZZ3	Struhl	ENCFF000XOF
ZZZ3	Struhl	ENCFF000XOH
